# Protease shaving of *Mycobacterium tuberculosis* facilitates vaccine antigen discovery and delivery of novel cargoes to the Mtb surface

**DOI:** 10.1101/2024.07.02.601718

**Authors:** Bianca A. Lepe, Christine R. Zheng, Owen K. Leddy, Benjamin L. Allsup, Sydney L. Solomon, Bryan D. Bryson

## Abstract

Tuberculosis (TB), caused by *Mycobacterium tuberculosis* (Mtb), is the leading cause of infectious disease death and lacks a vaccine capable of protecting adults from pulmonary TB. Studies have shown that Mtb uses a variety of mechanisms to evade host immunity. Secreted Mtb proteins such as Type VII secretion system substrates have been characterized for their ability to modulate anti-Mtb immunity; however, studies of other pathogens such as *Salmonella* Typhi and *Staphylococcus aureus* have revealed that outer membrane proteins can also interact with the innate and adaptive immune system. The Mtb outer membrane proteome has received relatively less attention due to limited techniques available to interrogate this compartment. We filled this gap by deploying protease shaving and quantitative mass spectrometry to identify Mtb outer membrane proteins which serve as nodes in the Mtb-host interaction network. These analyses revealed several novel Mtb proteins on the Mtb surface largely derived from the PE/PPE class of Mtb proteins, including PPE18, a component of a leading Mtb vaccine candidate. We next exploited the localization of PPE18 to decorate the Mtb surface with heterologous proteins and deliver these surface-engineered Mtb to the phagosome. Together, these studies reveal potential novel targets for new Mtb vaccines as well as facilitate new approaches to study difficult to study cellular compartments during infection.
