## Supplemental Table 3 for "Protease shaving of *Mycobacterium tuberculosis* facilitates vaccine antigen discovery and delivery of novel cargoes to the Mtb surface"

### Sheet: Sheet1
Name	Sequence
PPE18 FWD	GAGGAATCACTTCGCAAAGTatggtggatttcggggcgtt
PPE18 REV	GATGAGCCGCTTCCGCCAGTgccggccgccggagaatgcg
PPE20 FWD	GAGGAATCACTTCGCAAAGTatgaccgagccgtggatagc
PPE20 REV	GATGAGCCGCTTCCGCCAGTgcgatgctcgtcgaacacgc
PE23 FWD	GAGGAATCACTTCGCAAAGTatgcagttcctgagcgtgat
PE23 REV	GATGAGCCGCTTCCGCCAGTggagatcagcaccgtgacag
hns FWD	GAGGAATCACTTCGCAAAGTatgccagacccgcaggatcgacc
hns REV	GATGAGCCGCTTCCGCCAGTgcggcggcgcagttgccggat
lldD FWD	GAGGAATCACTTCGCAAAGTgtggccgaagcgtggtttga
lldD REV	GATGAGCCGCTTCCGCCAGTaacgtcccgtcgggagggca
hup FWD	GAGGAATCACTTCGCAAAGTatgaacaaagcagagctcattgacgtgc
hup REV	GATGAGCCGCTTCCGCCAGTtttgcgaccccgccgagcgg
secE FWD	GAGGAATCACTTCGCAAAGTgtgagcgacgaaggcgacgt
secE REV	GATGAGCCGCTTCCGCCAGTgccgaacaccaacatcacca
PPE38 FWD	GAGGAATCACTTCGCAAAGTATGATTTTGGACTTTTCGTGGTTGC
PPE38 REV	GATGAGCCGCTTCCGCCAGTTCCAATCCCGACTCGGGGCA
recA FWD	GAGGAATCACTTCGCAAAGTatgacgcagacccccgatcg
recA REV	GATGAGCCGCTTCCGCCAGTgaagtcgacgggggcgggca
lucA FWD	GAGGAATCACTTCGCAAAGTatggggcgcaaggtcgccgt
lucA REV	GATGAGCCGCTTCCGCCAGTttcgtcgaccttggcgacct
pntAa FWD	GAGGAATCACTTCGCAAAGTatgacagatccgcagacgca
pntAa REV	GATGAGCCGCTTCCGCCAGTggagtccttcccgcgggtga
PE31 FWD	GAGGAATCACTTCGCAAAGTgtgtctttcactgcgcaaccg
PE31 REV	GATGAGCCGCTTCCGCCAGTgccggtgaccacagcgttgg
fhaA FWD	GAGGAATCACTTCGCAAAGTatgggtagccagaaaaggct
fhaA REV	GATGAGCCGCTTCCGCCAGTgtgcatgcggacgatgatct
espA FWD	GAGGAATCACTTCGCAAAGTatgagcagagcgttcatcat
espA REV	GATGAGCCGCTTCCGCCAGTgacgacgtttcgtaccagca
pepA FWD	GAGGAATCACTTCGCAAAGTatgagcaattcgcgccgccgc
pepA REV	GATGAGCCGCTTCCGCCAGTggccgggggtccctcggcca
wag31 FWD	GAGGAATCACTTCGCAAAGTatgccgcttacacctgccga
wag31 REV	GATGAGCCGCTTCCGCCAGTgtttttgccccggttgaattga
Rv2216 FWD	GAGGAATCACTTCGCAAAGTatggccaacgccgttgtcgcg
Rv2216 REV	GATGAGCCGCTTCCGCCAGTgccgggccgggtggtggcgta
infC FWD	GAGGAATCACTTCGCAAAGTatcagcactgaaacccgcgt
infC REV	GATGAGCCGCTTCCGCCAGTgttcggtgcggctttgctgt
rpsP FWD	GAGGAATCACTTCGCAAAGTatggctgtgaagatcaagctcact
rpsP REV	GATGAGCCGCTTCCGCCAGTgctttccgccgtcagctcgg
pepB FWD	GAGGAATCACTTCGCAAAGTgtgaccaccgaaccgggtta
pepB REV	GATGAGCCGCTTCCGCCAGTcccgttcttcgcgatgtcct
lysS FWD	GAGGAATCACTTCGCAAAGTgtgagtgccgctgacacagc
lysS REV	GATGAGCCGCTTCCGCCAGTgttggagtgtggtcgaacaatc
mmpL5 FWD	GAGGAATCACTTCGCAAAGTatgatcgtgcaaaggacagc
mmpL5 REV	GATGAGCCGCTTCCGCCAGTgaccaaggcgaaggtccgtg
fabD FWD	GAGGAATCACTTCGCAAAGTgtgattgcgttgctcgcacc
fabD REV	GATGAGCCGCTTCCGCCAGTtaggtttgccagctcgtcca
fadE6 FWD	GAGGAATCACTTCGCAAAGTatgtcgatcgctattactcctgagcattatgagc
fadE6 REV	GATGAGCCGCTTCCGCCAGTcgggtcgcggggtaggccca
purT FWD	GAGGAATCACTTCGCAAAGTgtgatcgacggctggacgga
purT REV	GATGAGCCGCTTCCGCCAGTctcgcgtgagtctggcacat
pntB FWD	GAGGAATCACTTCGCAAAGTatgaacctgcactacctggt
pntB REV	GATGAGCCGCTTCCGCCAGTcaacgccttgagttcctcgg
PPE32 FWD	GAGGAATCACTTCGCAAAGTttggatttcggggcgctacc
PPE32 REV	GATGAGCCGCTTCCGCCAGTgtccgcgggtatgacgatga
lprO FWD	CCGGAGGAATCACTTCGCAAatgtggattcgggccgagagggttgc
lprO REV	CAGTCGATCGTACGCTAGTTCTAAGCGTAATCTGGAACATCGTATGGGTAGGATGAGCCGCTTCCGCCGGATGAGCCGCTTCCGCCgttgaacgccagccagctgggcagcgcccgctcatgggagtcacagagcacctgacgggtgtcgcacgatcctttcggcgacccag
PE12 FWD	GAGGAATCACTTCGCAAAGTatgtcgtttgtgttcgcggc
PE12 REV	GATGAGCCGCTTCCGCCAGTgggcaaagacgggaatcccg
Rv1754c FWD	GAGGAATCACTTCGCAAAGTatgtaccggtaccaagtccga
Rv1754c REV	GATGAGCCGCTTCCGCCAGTtggcagcacggtgtgcatca
PPE60 FWD	GAGGAATCACTTCGCAAAGTgtggtggatttcggggcgtt
PPE60 REV	GATGAGCCGCTTCCGCCAGTtccggcggccggtgtgcggg
sucC FWD	GAGGAATCACTTCGCAAAGTatggatcttttcgagtatcaagccaaggagttattcg
sucC REV	GATGAGCCGCTTCCGCCAGTggcgctcgccagctcagcgg
